# A Curated Genome-Scale Nucleotide Diversity Panel of Non-Human Primates

**DOI:** 10.64898/2026.06.16.732573

**Authors:** Vasili Pankratov, Bjarke Meyer Pedersen, Erik Fogh Sørensen, Kasper Munch, Thomas Bataillon, Mikkel Heide Schierup, Juraj Bergman

**Author notes:** Authors contributed equally (Vasili Pankratov, Bjarke Meyer Pedersen).

## Abstract

**Background:** Primates constitute one of the most phylogenetically and ecologically diverse Eutherian mammalian orders, with a central role in advancing our knowledge of human evolution, speciation processes and conservation biology. While thousands of whole-genome sequences have been generated across a multitude of primate taxa, discrepancies in data processing - particularly the lack of ploidy-aware variant calling in sex-linked regions - have limited the utility of existing datasets for large-scale comparative analyses.

**Results:** Here, we utilized publicly available short-read sequencing data of non-human primates, recently published primate genome assemblies and a ploidy-aware variant calling procedure to generate a genome-scale nucleotide diversity panel comprising 3,240 individuals from 269 species and 71 genera. To further facilitate cross-species comparisons, we generated a multiple-genome alignment of primate assemblies used for variant calling.

**Conclusion:** This curated resource of non-human primate diversity provides a foundation for future research in primate evolutionary biology, speciation, and sex chromosome evolution (https://pure.au.dk/portal/en/datasets/primate-diversity-panel/).
