## Supplementary Table S3 for "A Curated Genome-Scale Nucleotide Diversity Panel of Non-Human Primates"

REFERENCE_SPECIES	chrom	length	aligned_to_human_X_bp	aligned_fraction	best_X	N_F	N_M	rel_coverage_F	rel_coverage_M	frac_covered_F	frac_covered_M	annotation_original	annotation_inferred	annotation_final
Allenopithecus_nigroviridis	HiC_scaffold_1	132264030	118058789	0.8926	TRUE	1	2	1.0129	0.5454	0.9924	0.992	NA	chrX	chrX
Aotus_nancymaae	NW_026988415.1	70558208	53919203	0.7642	TRUE	22	32	0.9987	0.5238	0.9987	0.9938	NA	chrX	chrX
Aotus_nancymaae	NW_026988472.1	55915596	43539806	0.7787	FALSE	22	32	0.9994	0.533	0.997	0.9849	NA	chrX	chrX
Aotus_nancymaae	NW_026988496.1	5307214	4194543	0.7903	FALSE	22	32	1.0067	0.5368	0.9991	0.9956	NA	chrX	chrX
Aotus_nancymaae	NW_026988488.1	4901326	1974998	0.403	FALSE	22	32	0.9256	0.5199	0.9926	0.9638	NA	chrX	chrX
Aotus_nancymaae	NW_026988553.1	3893910	3164777	0.8128	FALSE	22	32	0.987	0.6422	0.9906	0.9846	NA	chrX	chrX
Ateles_hybridus	CAJZLT010000017.1	49310784	41069367	0.8329	TRUE	31	27	1.0045	0.6015	0.9636	0.962	NA	chrX	chrX
Ateles_hybridus	CAJZLT010000034.1	27751378	22627729	0.8154	FALSE	31	27	1.0011	0.591	0.9638	0.9604	NA	chrX	chrX
Ateles_hybridus	CAJZLT010000040.1	24377081	17314230	0.7103	FALSE	31	27	0.962	0.5415	0.93	0.9256	NA	chrX	chrX
Ateles_hybridus	CAJZLT010000046.1	19307200	15805180	0.8186	FALSE	31	27	1.1143	0.6681	0.9506	0.9438	NA	chrX	chrX
Ateles_hybridus	CAJZLT010000060.1	9292285	6314387	0.6795	FALSE	31	27	1.0319	0.6161	0.9178	0.9138	NA	chrX	chrX
Ateles_hybridus	CAJZLT010000072.1	4972190	2930868	0.5895	FALSE	31	27	1.0006	0.6283	0.8742	0.8631	NA	chrX	chrX
Ateles_hybridus	CAJZLT010000080.1	2409503	2162861	0.8976	FALSE	31	27	0.9863	0.5299	0.9826	0.9794	NA	chrX	chrX
Callimico_goeldii	HiC_scaffold_24	126041756	96728581	0.7674	TRUE	2	0	1.059	NA	0.9912	NA	NA	chrX	chrX
Callithrix_jacchus	NC_071464.1	146897247	102256586	0.6961	TRUE	9	14	0.9441	0.5411	0.9817	0.9699	chrX	chrX	chrX
Callithrix_jacchus	NW_026527885.1	95879	NA	NA	NA	NA	NA	NA	NA	NA	NA	chrX	NA	chrX
Callithrix_jacchus	NW_026527886.1	49303	NA	NA	NA	NA	NA	NA	NA	NA	NA	chrX	NA	chrX
Callithrix_jacchus	NW_026527887.1	46763	NA	NA	NA	NA	NA	NA	NA	NA	NA	chrX	NA	chrX
Callithrix_jacchus	NW_026527888.1	45658	NA	NA	NA	NA	NA	NA	NA	NA	NA	chrX	NA	chrX
Callithrix_jacchus	NW_026527889.1	33897	NA	NA	NA	NA	NA	NA	NA	NA	NA	chrX	NA	chrX
Callithrix_jacchus	NW_026527890.1	31835	NA	NA	NA	NA	NA	NA	NA	NA	NA	chrX	NA	chrX
Callithrix_jacchus	NW_026527891.1	31203	NA	NA	NA	NA	NA	NA	NA	NA	NA	chrX	NA	chrX
Callithrix_jacchus	NW_026527892.1	29991	NA	NA	NA	NA	NA	NA	NA	NA	NA	chrX	NA	chrX
Callithrix_jacchus	NW_026527893.1	28803	NA	NA	NA	NA	NA	NA	NA	NA	NA	chrX	NA	chrX
Callithrix_jacchus	NW_026527894.1	20338	NA	NA	NA	NA	NA	NA	NA	NA	NA	chrX	NA	chrX
Callithrix_jacchus	NW_026527895.1	20229	NA	NA	NA	NA	NA	NA	NA	NA	NA	chrX	NA	chrX
Callithrix_jacchus	NW_026527896.1	20074	NA	NA	NA	NA	NA	NA	NA	NA	NA	chrX	NA	chrX
Callithrix_jacchus	NW_026527897.1	17761	NA	NA	NA	NA	NA	NA	NA	NA	NA	chrX	NA	chrX
Callithrix_jacchus	NW_026527898.1	13900	NA	NA	NA	NA	NA	NA	NA	NA	NA	chrX	NA	chrX
Callithrix_jacchus	NW_026527899.1	11904	NA	NA	NA	NA	NA	NA	NA	NA	NA	chrX	NA	chrX
Callithrix_jacchus	NC_071465.1	4974773	613611	0.1233	FALSE	9	14	0.4233	0.6672	0.4755	0.8544	chrY	chrY	chrY
Callithrix_jacchus	NW_026527966.1	1080123	NA	NA	FALSE	9	14	5.5942	5.4537	0.9175	0.8136	chrY	chrY	chrY
Callithrix_jacchus	NW_026527968.1	1024496	146	1e-04	FALSE	9	14	0.8943	1.3111	0.9387	0.9203	chrY	chrY	chrY
Callithrix_jacchus	NW_026527971.1	805729	NA	NA	NA	NA	NA	NA	NA	NA	NA	chrY	NA	chrY
Callithrix_jacchus	NW_026527978.1	410564	NA	NA	NA	NA	NA	NA	NA	NA	NA	chrY	NA	chrY
Callithrix_jacchus	NW_026527979.1	342751	NA	NA	NA	NA	NA	NA	NA	NA	NA	chrY	NA	chrY
Callithrix_jacchus	NW_026527967.1	236522	NA	NA	NA	NA	NA	NA	NA	NA	NA	chrY	NA	chrY
Callithrix_jacchus	NW_026527951.1	231563	NA	NA	NA	NA	NA	NA	NA	NA	NA	chrY	NA	chrY
Callithrix_jacchus	NW_026527984.1	134503	NA	NA	NA	NA	NA	NA	NA	NA	NA	chrY	NA	chrY
Callithrix_jacchus	NW_026527975.1	129904	NA	NA	NA	NA	NA	NA	NA	NA	NA	chrY	NA	chrY
Callithrix_jacchus	NW_026527941.1	128013	NA	NA	NA	NA	NA	NA	NA	NA	NA	chrY	NA	chrY
Callithrix_jacchus	NW_026527938.1	118726	NA	NA	NA	NA	NA	NA	NA	NA	NA	chrY	NA	chrY
Callithrix_jacchus	NW_026527954.1	115629	NA	NA	NA	NA	NA	NA	NA	NA	NA	chrY	NA	chrY
Callithrix_jacchus	NW_026527942.1	112980	NA	NA	NA	NA	NA	NA	NA	NA	NA	chrY	NA	chrY
Callithrix_jacchus	NW_026527952.1	106915	NA	NA	NA	NA	NA	NA	NA	NA	NA	chrY	NA	chrY
Callithrix_jacchus	NW_026527907.1	104301	NA	NA	NA	NA	NA	NA	NA	NA	NA	chrY	NA	chrY
Callithrix_jacchus	NW_026527906.1	104100	NA	NA	NA	NA	NA	NA	NA	NA	NA	chrY	NA	chrY
Callithrix_jacchus	NW_026527932.1	103622	NA	NA	NA	NA	NA	NA	NA	NA	NA	chrY	NA	chrY
Callithrix_jacchus	NW_026527961.1	97668	NA	NA	NA	NA	NA	NA	NA	NA	NA	chrY	NA	chrY
Callithrix_jacchus	NW_026527955.1	95816	NA	NA	NA	NA	NA	NA	NA	NA	NA	chrY	NA	chrY
Callithrix_jacchus	NW_026527960.1	87678	NA	NA	NA	NA	NA	NA	NA	NA	NA	chrY	NA	chrY
Callithrix_jacchus	NW_026527911.1	85974	NA	NA	NA	NA	NA	NA	NA	NA	NA	chrY	NA	chrY
Callithrix_jacchus	NW_026527985.1	85908	NA	NA	NA	NA	NA	NA	NA	NA	NA	chrY	NA	chrY
Callithrix_jacchus	NW_026527922.1	83703	NA	NA	NA	NA	NA	NA	NA	NA	NA	chrY	NA	chrY
Callithrix_jacchus	NW_026527976.1	81465	NA	NA	NA	NA	NA	NA	NA	NA	NA	chrY	NA	chrY
Callithrix_jacchus	NW_026527933.1	80566	NA	NA	NA	NA	NA	NA	NA	NA	NA	chrY	NA	chrY
Callithrix_jacchus	NW_026527949.1	77632	NA	NA	NA	NA	NA	NA	NA	NA	NA	chrY	NA	chrY
Callithrix_jacchus	NW_026527948.1	76229	NA	NA	NA	NA	NA	NA	NA	NA	NA	chrY	NA	chrY
Callithrix_jacchus	NW_026527957.1	75465	NA	NA	NA	NA	NA	NA	NA	NA	NA	chrY	NA	chrY
Callithrix_jacchus	NW_026527927.1	75193	NA	NA	NA	NA	NA	NA	NA	NA	NA	chrY	NA	chrY
Callithrix_jacchus	NW_026527918.1	74210	NA	NA	NA	NA	NA	NA	NA	NA	NA	chrY	NA	chrY
Callithrix_jacchus	NW_026527950.1	69350	NA	NA	NA	NA	NA	NA	NA	NA	NA	chrY	NA	chrY
Callithrix_jacchus	NW_026527980.1	64216	NA	NA	NA	NA	NA	NA	NA	NA	NA	chrY	NA	chrY
Callithrix_jacchus	NW_026527965.1	62656	NA	NA	NA	NA	NA	NA	NA	NA	NA	chrY	NA	chrY
Callithrix_jacchus	NW_026527916.1	62023	NA	NA	NA	NA	NA	NA	NA	NA	NA	chrY	NA	chrY
Callithrix_jacchus	NW_026527909.1	62010	NA	NA	NA	NA	NA	NA	NA	NA	NA	chrY	NA	chrY
Callithrix_jacchus	NW_026527964.1	61662	NA	NA	NA	NA	NA	NA	NA	NA	NA	chrY	NA	chrY
Callithrix_jacchus	NW_026527928.1	58586	NA	NA	NA	NA	NA	NA	NA	NA	NA	chrY	NA	chrY
Callithrix_jacchus	NW_026527962.1	57587	NA	NA	NA	NA	NA	NA	NA	NA	NA	chrY	NA	chrY
Callithrix_jacchus	NW_026527940.1	56109	NA	NA	NA	NA	NA	NA	NA	NA	NA	chrY	NA	chrY
Callithrix_jacchus	NW_026527974.1	55083	NA	NA	NA	NA	NA	NA	NA	NA	NA	chrY	NA	chrY
Callithrix_jacchus	NW_026527959.1	55050	NA	NA	NA	NA	NA	NA	NA	NA	NA	chrY	NA	chrY
Callithrix_jacchus	NW_026527945.1	54979	NA	NA	NA	NA	NA	NA	NA	NA	NA	chrY	NA	chrY
Callithrix_jacchus	NW_026527977.1	52748	NA	NA	NA	NA	NA	NA	NA	NA	NA	chrY	NA	chrY
Callithrix_jacchus	NW_026527913.1	51779	NA	NA	NA	NA	NA	NA	NA	NA	NA	chrY	NA	chrY
Callithrix_jacchus	NW_026527900.1	51736	NA	NA	NA	NA	NA	NA	NA	NA	NA	chrY	NA	chrY
Callithrix_jacchus	NW_026527969.1	50861	NA	NA	NA	NA	NA	NA	NA	NA	NA	chrY	NA	chrY
Callithrix_jacchus	NW_026527919.1	50700	NA	NA	NA	NA	NA	NA	NA	NA	NA	chrY	NA	chrY
Callithrix_jacchus	NW_026527937.1	50274	NA	NA	NA	NA	NA	NA	NA	NA	NA	chrY	NA	chrY
Callithrix_jacchus	NW_026527915.1	50261	NA	NA	NA	NA	NA	NA	NA	NA	NA	chrY	NA	chrY
Callithrix_jacchus	NW_026527926.1	49900	NA	NA	NA	NA	NA	NA	NA	NA	NA	chrY	NA	chrY
Callithrix_jacchus	NW_026527944.1	49578	NA	NA	NA	NA	NA	NA	NA	NA	NA	chrY	NA	chrY
Callithrix_jacchus	NW_026527934.1	49562	NA	NA	NA	NA	NA	NA	NA	NA	NA	chrY	NA	chrY
Callithrix_jacchus	NW_026527921.1	48205	NA	NA	NA	NA	NA	NA	NA	NA	NA	chrY	NA	chrY
Callithrix_jacchus	NW_026527963.1	47038	NA	NA	NA	NA	NA	NA	NA	NA	NA	chrY	NA	chrY
Callithrix_jacchus	NW_026527923.1	46310	NA	NA	NA	NA	NA	NA	NA	NA	NA	chrY	NA	chrY
Callithrix_jacchus	NW_026527912.1	46089	NA	NA	NA	NA	NA	NA	NA	NA	NA	chrY	NA	chrY
Callithrix_jacchus	NW_026527947.1	45734	NA	NA	NA	NA	NA	NA	NA	NA	NA	chrY	NA	chrY
Callithrix_jacchus	NW_026527943.1	45594	NA	NA	NA	NA	NA	NA	NA	NA	NA	chrY	NA	chrY
Callithrix_jacchus	NW_026527904.1	43511	NA	NA	NA	NA	NA	NA	NA	NA	NA	chrY	NA	chrY
Callithrix_jacchus	NW_026527935.1	43267	NA	NA	NA	NA	NA	NA	NA	NA	NA	chrY	NA	chrY
Callithrix_jacchus	NW_026527953.1	42677	NA	NA	NA	NA	NA	NA	NA	NA	NA	chrY	NA	chrY
Callithrix_jacchus	NW_026527931.1	42403	NA	NA	NA	NA	NA	NA	NA	NA	NA	chrY	NA	chrY
Callithrix_jacchus	NW_026527970.1	41357	NA	NA	NA	NA	NA	NA	NA	NA	NA	chrY	NA	chrY
Callithrix_jacchus	NW_026527981.1	41217	NA	NA	NA	NA	NA	NA	NA	NA	NA	chrY	NA	chrY
Callithrix_jacchus	NW_026527929.1	40190	NA	NA	NA	NA	NA	NA	NA	NA	NA	chrY	NA	chrY
Callithrix_jacchus	NW_026527972.1	40115	NA	NA	NA	NA	NA	NA	NA	NA	NA	chrY	NA	chrY
Callithrix_jacchus	NW_026527939.1	40067	NA	NA	NA	NA	NA	NA	NA	NA	NA	chrY	NA	chrY
Callithrix_jacchus	NW_026527910.1	39618	NA	NA	NA	NA	NA	NA	NA	NA	NA	chrY	NA	chrY
Callithrix_jacchus	NW_026527982.1	39558	NA	NA	NA	NA	NA	NA	NA	NA	NA	chrY	NA	chrY
Callithrix_jacchus	NW_026527983.1	39181	NA	NA	NA	NA	NA	NA	NA	NA	NA	chrY	NA	chrY
Callithrix_jacchus	NW_026527973.1	38592	NA	NA	NA	NA	NA	NA	NA	NA	NA	chrY	NA	chrY
Callithrix_jacchus	NW_026527956.1	36895	NA	NA	NA	NA	NA	NA	NA	NA	NA	chrY	NA	chrY
Callithrix_jacchus	NW_026527930.1	36304	NA	NA	NA	NA	NA	NA	NA	NA	NA	chrY	NA	chrY
Callithrix_jacchus	NW_026527905.1	35331	NA	NA	NA	NA	NA	NA	NA	NA	NA	chrY	NA	chrY
Callithrix_jacchus	NW_026527908.1	35322	NA	NA	NA	NA	NA	NA	NA	NA	NA	chrY	NA	chrY
Callithrix_jacchus	NW_026527901.1	35024	NA	NA	NA	NA	NA	NA	NA	NA	NA	chrY	NA	chrY
Callithrix_jacchus	NW_026527925.1	34839	NA	NA	NA	NA	NA	NA	NA	NA	NA	chrY	NA	chrY
Callithrix_jacchus	NW_026527946.1	33950	NA	NA	NA	NA	NA	NA	NA	NA	NA	chrY	NA	chrY
Callithrix_jacchus	NW_026527902.1	32161	NA	NA	NA	NA	NA	NA	NA	NA	NA	chrY	NA	chrY
Callithrix_jacchus	NW_026527920.1	31730	NA	NA	NA	NA	NA	NA	NA	NA	NA	chrY	NA	chrY
Callithrix_jacchus	NW_026527958.1	31035	NA	NA	NA	NA	NA	NA	NA	NA	NA	chrY	NA	chrY
Callithrix_jacchus	NW_026527936.1	28394	NA	NA	NA	NA	NA	NA	NA	NA	NA	chrY	NA	chrY
Callithrix_jacchus	NW_026527914.1	27523	NA	NA	NA	NA	NA	NA	NA	NA	NA	chrY	NA	chrY
Callithrix_jacchus	NW_026527924.1	26569	NA	NA	NA	NA	NA	NA	NA	NA	NA	chrY	NA	chrY
Callithrix_jacchus	NW_026527917.1	22585	NA	NA	NA	NA	NA	NA	NA	NA	NA	chrY	NA	chrY
Callithrix_jacchus	NW_026527903.1	19927	NA	NA	NA	NA	NA	NA	NA	NA	NA	chrY	NA	chrY
Cercopithecus_mitis	CM053398.1	124140859	111711812	0.8999	TRUE	18	30	0.9852	0.5485	0.982	0.9804	NA	chrX	chrX
Cheirogaleus_medius	VBSM01000568.1	22604468	6564497	0.2904	FALSE	4	4	1.031	0.6029	0.9677	0.9444	NA	chrX	chrX
Cheirogaleus_medius	VBSM01001483.1	22112670	11906915	0.5385	TRUE	4	4	1.0555	0.6056	0.9835	0.9791	NA	chrX	chrX
Cheirogaleus_medius	VBSM01003151.1	13964450	8670349	0.6209	FALSE	4	4	1.0359	0.5665	0.9872	0.9827	NA	chrX	chrX
Cheirogaleus_medius	VBSM01003185.1	13677341	9783887	0.7153	FALSE	4	4	1.02	0.542	0.9919	0.9894	NA	chrX	chrX
Cheirogaleus_medius	VBSM01003018.1	12540926	5524079	0.4405	FALSE	4	4	1.1668	0.7452	0.962	0.9432	NA	chrX	chrX
Cheirogaleus_medius	VBSM01000656.1	8330424	4160825	0.4995	FALSE	4	4	1.0544	0.6161	0.9846	0.9771	NA	chrX	chrX
Cheirogaleus_medius	VBSM01002350.1	5263543	2804150	0.5327	FALSE	4	4	1.1501	0.7329	0.9726	0.9627	NA	chrX	chrX
Cheirogaleus_medius	VBSM01000937.1	4962705	2748519	0.5538	FALSE	4	4	1.0091	0.5696	0.9827	0.975	NA	chrX	chrX
Cheirogaleus_medius	VBSM01002707.1	3856166	2968377	0.7698	FALSE	4	4	1.0367	0.5489	0.9901	0.9872	NA	chrX	chrX
Chlorocebus_sabaeus	NC_132933.1	151995220	124005307	0.8159	TRUE	7	8	0.9935	0.5563	0.9847	0.9797	chrX	chrX	chrX
Colobus_guereza	CM058096.1	155790761	119154771	0.7648	TRUE	9	2	0.959	0.5381	0.9124	0.9184	chrX	chrX	chrX
Colobus_guereza	CM058097.1	5604462	937897	0.1673	FALSE	9	2	0.5229	0.4881	0.1299	0.5607	chrY	chrY	chrY
Colobus_guereza	DAKLCV010002314.1	2191216	16255	0.0074	FALSE	9	2	0.921	0.7586	0.0825	0.5827	NA	chrY	chrY
Daubentonia_madagascariensis	JBFSEQ010000009.1	140619500	68206351	0.485	TRUE	14	7	0.9891	0.5474	0.9995	0.9992	NA	chrX	chrX
Eulemur_flavifrons	HiC_scaffold_9	111878440	58496678	0.5229	TRUE	8	5	1.0285	0.6093	0.9809	0.975	NA	chrX	chrX
Eulemur_mongoz	CM052882.1	103121626	55779685	0.5409	TRUE	7	5	1.0246	0.5741	0.9838	0.9833	NA	chrX	chrX
Eulemur_mongoz	JAPYYL010000031.1	11651528	345202	0.0296	FALSE	7	5	0.7891	0.784	0.0925	0.9436	NA	chrY	chrY
Eulemur_rufifrons	NC_091012.1	144850586	61626665	0.4254	TRUE	11	5	1.0117	0.6413	0.9838	0.9838	NA	chrX	chrX
Gorilla_gorilla	NC_073247.2	177558554	154488023	0.8701	TRUE	63	21	0.9812	0.5694	0.9851	0.9826	chrX	chrX	chrX
Gorilla_gorilla	NC_073248.2	67405748	4896036	0.0726	FALSE	63	21	0.6464	0.6986	0.3213	0.854	chrY	chrY	chrY
Hoolock_leuconedys	CM104452.1	142999521	133209214	0.9315	TRUE	8	5	0.9854	0.5324	0.9975	0.9966	chrX	chrX	chrX
Hylobates_pileatus	CM038521.1	155938859	130442663	0.8365	TRUE	5	11	0.9796	0.5503	0.9339	0.9703	NA	chrX	chrX
Lemur_catta	NC_059155.1	73531725	38146782	0.5188	TRUE	11	23	1.0336	0.5852	0.9256	0.9636	chrX	chrX	chrX
Lemur_catta	NC_059156.1	6804709	808139	0.1188	FALSE	11	23	0.305	0.71	0.2329	0.9764	chrY	chrY	chrY
Leontopithecus_rosalia	HiC_scaffold_23	129031055	97752775	0.7576	TRUE	4	1	0.9861	0.559	0.9916	0.9907	NA	chrX	chrX
Macaca_fascicularis	CP141341.1	162126771	128211606	0.7908	TRUE	113	46	0.9681	0.5358	0.9811	0.9784	chrX	chrX	chrX
Macaca_fascicularis	CP168063.1	17124583	2871824	0.1677	FALSE	113	46	0.5041	0.5672	0.1689	0.9598	chrY	chrY	chrY
Macaca_mulatta	NC_041774.1	153388924	127611256	0.8319	TRUE	132	106	0.999	0.542	0.9886	0.9874	chrX	chrX	chrX
Macaca_mulatta	NW_021160384.1	79627	NA	NA	NA	NA	NA	NA	NA	NA	NA	chrX	NA	chrX
Macaca_mulatta	NW_021160383.1	68997	NA	NA	NA	NA	NA	NA	NA	NA	NA	chrX	NA	chrX
Macaca_mulatta	NW_021160382.1	50511	NA	NA	NA	NA	NA	NA	NA	NA	NA	chrX	NA	chrX
Macaca_mulatta	NW_021160381.1	48696	NA	NA	NA	NA	NA	NA	NA	NA	NA	chrX	NA	chrX
Macaca_mulatta	NC_027914.1	11753682	2161734	0.1839	FALSE	132	106	0.3242	0.7056	0.0544	0.9359	chrY	chrY	chrY
Macaca_nemestrina	NC_092145.1	159757195	127856020	0.8003	TRUE	50	28	0.9953	0.5517	0.9885	0.9865	chrX	chrX	chrX
Macaca_nemestrina	NW_027257581.1	557167	NA	NA	NA	NA	NA	NA	NA	NA	NA	chrX	NA	chrX
Macaca_nemestrina	NC_092146.1	18418642	2946371	0.16	FALSE	50	28	0.5244	0.5507	0.1551	0.934	chrY	chrY	chrY
Macaca_nemestrina	NW_027257582.1	495723	NA	NA	NA	NA	NA	NA	NA	NA	NA	chrY	NA	chrY
Macaca_thibetana	NC_065598.1	150623419	127932548	0.8494	TRUE	19	17	0.9994	0.5276	0.9951	0.9953	chrX	chrX	chrX
Macaca_thibetana	NC_065599.1	13980984	3848241	0.2752	FALSE	19	17	0.4424	0.5136	0.2501	0.951	chrY	chrY	chrY
Mandrillus_sphinx	HiC_scaffold_21	149088477	124823865	0.8372	TRUE	12	12	1.0228	0.5574	0.9469	0.9466	NA	chrX	chrX
Mandrillus_sphinx	HiC_scaffold_111	1262968	30756	0.0244	FALSE	12	12	0.8244	0.554	0.0955	0.9085	NA	chrY	chrY
Microcebus_murinus	NC_033692.1	144923918	59633449	0.4115	TRUE	35	16	1.081	0.6165	0.8283	0.86	chrX	chrX	chrX
Microcebus_murinus	NW_017968301.1	17037	NA	NA	NA	NA	NA	NA	NA	NA	NA	chrX	NA	chrX
Microcebus_murinus	NW_017968302.1	15804	NA	NA	NA	NA	NA	NA	NA	NA	NA	chrX	NA	chrX
Microcebus_murinus	NW_017968303.1	15680	NA	NA	NA	NA	NA	NA	NA	NA	NA	chrX	NA	chrX
Microcebus_murinus	NW_017968304.1	14478	NA	NA	NA	NA	NA	NA	NA	NA	NA	chrX	NA	chrX
Microcebus_murinus	NW_017968305.1	12780	NA	NA	NA	NA	NA	NA	NA	NA	NA	chrX	NA	chrX
Microcebus_murinus	NW_017968306.1	12672	NA	NA	NA	NA	NA	NA	NA	NA	NA	chrX	NA	chrX
Microcebus_murinus	NW_017968307.1	12550	NA	NA	NA	NA	NA	NA	NA	NA	NA	chrX	NA	chrX
Microcebus_murinus	NW_017968308.1	12118	NA	NA	NA	NA	NA	NA	NA	NA	NA	chrX	NA	chrX
Microcebus_murinus	NW_017968309.1	11628	NA	NA	NA	NA	NA	NA	NA	NA	NA	chrX	NA	chrX
Microcebus_murinus	NW_017968310.1	10958	NA	NA	NA	NA	NA	NA	NA	NA	NA	chrX	NA	chrX
Microcebus_murinus	NW_017968311.1	10840	NA	NA	NA	NA	NA	NA	NA	NA	NA	chrX	NA	chrX
Microcebus_murinus	NW_017968312.1	10290	NA	NA	NA	NA	NA	NA	NA	NA	NA	chrX	NA	chrX
Microcebus_murinus	NW_017968313.1	10206	NA	NA	NA	NA	NA	NA	NA	NA	NA	chrX	NA	chrX
Microcebus_murinus	NW_017968314.1	10094	NA	NA	NA	NA	NA	NA	NA	NA	NA	chrX	NA	chrX
Microcebus_murinus	NW_017968315.1	9722	NA	NA	NA	NA	NA	NA	NA	NA	NA	chrX	NA	chrX
Microcebus_murinus	NW_017968316.1	9373	NA	NA	NA	NA	NA	NA	NA	NA	NA	chrX	NA	chrX
Microcebus_murinus	NW_017968317.1	9269	NA	NA	NA	NA	NA	NA	NA	NA	NA	chrX	NA	chrX
Microcebus_murinus	NW_017968318.1	9032	NA	NA	NA	NA	NA	NA	NA	NA	NA	chrX	NA	chrX
Microcebus_murinus	NW_017968319.1	8883	NA	NA	NA	NA	NA	NA	NA	NA	NA	chrX	NA	chrX
Microcebus_murinus	NW_017968320.1	8118	NA	NA	NA	NA	NA	NA	NA	NA	NA	chrX	NA	chrX
Microcebus_murinus	NW_017968321.1	8103	NA	NA	NA	NA	NA	NA	NA	NA	NA	chrX	NA	chrX
Microcebus_murinus	NW_017968322.1	8057	NA	NA	NA	NA	NA	NA	NA	NA	NA	chrX	NA	chrX
Microcebus_murinus	NW_017968323.1	7897	NA	NA	NA	NA	NA	NA	NA	NA	NA	chrX	NA	chrX
Microcebus_murinus	NW_017968324.1	7437	NA	NA	NA	NA	NA	NA	NA	NA	NA	chrX	NA	chrX
Microcebus_murinus	NW_017968325.1	7283	NA	NA	NA	NA	NA	NA	NA	NA	NA	chrX	NA	chrX
Microcebus_murinus	NW_017968327.1	7082	NA	NA	NA	NA	NA	NA	NA	NA	NA	chrX	NA	chrX
Microcebus_murinus	NW_017968326.1	7065	NA	NA	NA	NA	NA	NA	NA	NA	NA	chrX	NA	chrX
Microcebus_murinus	NW_017968328.1	7014	NA	NA	NA	NA	NA	NA	NA	NA	NA	chrX	NA	chrX
Microcebus_murinus	NW_017968329.1	6901	NA	NA	NA	NA	NA	NA	NA	NA	NA	chrX	NA	chrX
Microcebus_murinus	NW_017968330.1	6877	NA	NA	NA	NA	NA	NA	NA	NA	NA	chrX	NA	chrX
Microcebus_murinus	NW_017968331.1	6750	NA	NA	NA	NA	NA	NA	NA	NA	NA	chrX	NA	chrX
Microcebus_murinus	NW_017968332.1	6652	NA	NA	NA	NA	NA	NA	NA	NA	NA	chrX	NA	chrX
Microcebus_murinus	NW_017968333.1	6448	NA	NA	NA	NA	NA	NA	NA	NA	NA	chrX	NA	chrX
Microcebus_murinus	NW_017968334.1	5998	NA	NA	NA	NA	NA	NA	NA	NA	NA	chrX	NA	chrX
Microcebus_murinus	NW_017968335.1	5887	NA	NA	NA	NA	NA	NA	NA	NA	NA	chrX	NA	chrX
Microcebus_murinus	NW_017968336.1	5770	NA	NA	NA	NA	NA	NA	NA	NA	NA	chrX	NA	chrX
Microcebus_murinus	NW_017968337.1	5520	NA	NA	NA	NA	NA	NA	NA	NA	NA	chrX	NA	chrX
Microcebus_murinus	NW_017968338.1	5487	NA	NA	NA	NA	NA	NA	NA	NA	NA	chrX	NA	chrX
Microcebus_murinus	NW_017968339.1	5440	NA	NA	NA	NA	NA	NA	NA	NA	NA	chrX	NA	chrX
Microcebus_murinus	NW_017968341.1	5344	NA	NA	NA	NA	NA	NA	NA	NA	NA	chrX	NA	chrX
Microcebus_murinus	NW_017968340.1	5208	NA	NA	NA	NA	NA	NA	NA	NA	NA	chrX	NA	chrX
Microcebus_murinus	NW_017968342.1	5169	NA	NA	NA	NA	NA	NA	NA	NA	NA	chrX	NA	chrX
Microcebus_murinus	NW_017968343.1	5150	NA	NA	NA	NA	NA	NA	NA	NA	NA	chrX	NA	chrX
Microcebus_murinus	NW_017968344.1	4980	NA	NA	NA	NA	NA	NA	NA	NA	NA	chrX	NA	chrX
Microcebus_murinus	NW_017968345.1	4977	NA	NA	NA	NA	NA	NA	NA	NA	NA	chrX	NA	chrX
Microcebus_murinus	NW_017968346.1	4929	NA	NA	NA	NA	NA	NA	NA	NA	NA	chrX	NA	chrX
Microcebus_murinus	NW_017968347.1	4870	NA	NA	NA	NA	NA	NA	NA	NA	NA	chrX	NA	chrX
Microcebus_murinus	NW_017968348.1	4820	NA	NA	NA	NA	NA	NA	NA	NA	NA	chrX	NA	chrX
Microcebus_murinus	NW_017968350.1	4765	NA	NA	NA	NA	NA	NA	NA	NA	NA	chrX	NA	chrX
Microcebus_murinus	NW_017968349.1	4761	NA	NA	NA	NA	NA	NA	NA	NA	NA	chrX	NA	chrX
Microcebus_murinus	NW_017968351.1	4725	NA	NA	NA	NA	NA	NA	NA	NA	NA	chrX	NA	chrX
Microcebus_murinus	NW_017968353.1	4628	NA	NA	NA	NA	NA	NA	NA	NA	NA	chrX	NA	chrX
Microcebus_murinus	NW_017968352.1	4624	NA	NA	NA	NA	NA	NA	NA	NA	NA	chrX	NA	chrX
Microcebus_murinus	NW_017968354.1	4588	NA	NA	NA	NA	NA	NA	NA	NA	NA	chrX	NA	chrX
Microcebus_murinus	NW_017968355.1	4574	NA	NA	NA	NA	NA	NA	NA	NA	NA	chrX	NA	chrX
Microcebus_murinus	NW_017968356.1	4547	NA	NA	NA	NA	NA	NA	NA	NA	NA	chrX	NA	chrX
Microcebus_murinus	NW_017968357.1	4544	NA	NA	NA	NA	NA	NA	NA	NA	NA	chrX	NA	chrX
Microcebus_murinus	NW_017968358.1	4503	NA	NA	NA	NA	NA	NA	NA	NA	NA	chrX	NA	chrX
Microcebus_murinus	NW_017968365.1	4428	NA	NA	NA	NA	NA	NA	NA	NA	NA	chrX	NA	chrX
Microcebus_murinus	NW_017968359.1	4401	NA	NA	NA	NA	NA	NA	NA	NA	NA	chrX	NA	chrX
Microcebus_murinus	NW_017968360.1	4352	NA	NA	NA	NA	NA	NA	NA	NA	NA	chrX	NA	chrX
Microcebus_murinus	NW_017968361.1	4351	NA	NA	NA	NA	NA	NA	NA	NA	NA	chrX	NA	chrX
Microcebus_murinus	NW_017968362.1	4325	NA	NA	NA	NA	NA	NA	NA	NA	NA	chrX	NA	chrX
Microcebus_murinus	NW_017968363.1	4308	NA	NA	NA	NA	NA	NA	NA	NA	NA	chrX	NA	chrX
Microcebus_murinus	NW_017968364.1	4289	NA	NA	NA	NA	NA	NA	NA	NA	NA	chrX	NA	chrX
Microcebus_murinus	NW_017968366.1	4263	NA	NA	NA	NA	NA	NA	NA	NA	NA	chrX	NA	chrX
Microcebus_murinus	NW_017968367.1	4212	NA	NA	NA	NA	NA	NA	NA	NA	NA	chrX	NA	chrX
Microcebus_murinus	NW_017968368.1	4205	NA	NA	NA	NA	NA	NA	NA	NA	NA	chrX	NA	chrX
Microcebus_murinus	NW_017968369.1	4192	NA	NA	NA	NA	NA	NA	NA	NA	NA	chrX	NA	chrX
Microcebus_murinus	NW_017968370.1	4129	NA	NA	NA	NA	NA	NA	NA	NA	NA	chrX	NA	chrX
Microcebus_murinus	NW_017968371.1	4039	NA	NA	NA	NA	NA	NA	NA	NA	NA	chrX	NA	chrX
Microcebus_murinus	NW_017968372.1	4014	NA	NA	NA	NA	NA	NA	NA	NA	NA	chrX	NA	chrX
Microcebus_murinus	NW_017968373.1	3999	NA	NA	NA	NA	NA	NA	NA	NA	NA	chrX	NA	chrX
Microcebus_murinus	NW_017968374.1	3778	NA	NA	NA	NA	NA	NA	NA	NA	NA	chrX	NA	chrX
Microcebus_murinus	NW_017968375.1	3763	NA	NA	NA	NA	NA	NA	NA	NA	NA	chrX	NA	chrX
Microcebus_murinus	NW_017968376.1	3756	NA	NA	NA	NA	NA	NA	NA	NA	NA	chrX	NA	chrX
Microcebus_murinus	NW_017968377.1	3756	NA	NA	NA	NA	NA	NA	NA	NA	NA	chrX	NA	chrX
Microcebus_murinus	NW_017968378.1	3731	NA	NA	NA	NA	NA	NA	NA	NA	NA	chrX	NA	chrX
Microcebus_murinus	NW_017968379.1	3699	NA	NA	NA	NA	NA	NA	NA	NA	NA	chrX	NA	chrX
Microcebus_murinus	NW_017968380.1	3680	NA	NA	NA	NA	NA	NA	NA	NA	NA	chrX	NA	chrX
Microcebus_murinus	NW_017968381.1	3669	NA	NA	NA	NA	NA	NA	NA	NA	NA	chrX	NA	chrX
Microcebus_murinus	NW_017968382.1	3640	NA	NA	NA	NA	NA	NA	NA	NA	NA	chrX	NA	chrX
Microcebus_murinus	NW_017968383.1	3611	NA	NA	NA	NA	NA	NA	NA	NA	NA	chrX	NA	chrX
Microcebus_murinus	NW_017968384.1	3519	NA	NA	NA	NA	NA	NA	NA	NA	NA	chrX	NA	chrX
Microcebus_murinus	NW_017968385.1	3447	NA	NA	NA	NA	NA	NA	NA	NA	NA	chrX	NA	chrX
Microcebus_murinus	NW_017968386.1	3435	NA	NA	NA	NA	NA	NA	NA	NA	NA	chrX	NA	chrX
Microcebus_murinus	NW_017968387.1	3388	NA	NA	NA	NA	NA	NA	NA	NA	NA	chrX	NA	chrX
Microcebus_murinus	NW_017968388.1	3384	NA	NA	NA	NA	NA	NA	NA	NA	NA	chrX	NA	chrX
Microcebus_murinus	NW_017968389.1	3343	NA	NA	NA	NA	NA	NA	NA	NA	NA	chrX	NA	chrX
Microcebus_murinus	NW_017968390.1	3339	NA	NA	NA	NA	NA	NA	NA	NA	NA	chrX	NA	chrX
Microcebus_murinus	NW_017968391.1	3293	NA	NA	NA	NA	NA	NA	NA	NA	NA	chrX	NA	chrX
Microcebus_murinus	NW_017968392.1	3268	NA	NA	NA	NA	NA	NA	NA	NA	NA	chrX	NA	chrX
Microcebus_murinus	NW_017968393.1	3259	NA	NA	NA	NA	NA	NA	NA	NA	NA	chrX	NA	chrX
Microcebus_murinus	NW_017968394.1	3227	NA	NA	NA	NA	NA	NA	NA	NA	NA	chrX	NA	chrX
Microcebus_murinus	NW_017968395.1	3215	NA	NA	NA	NA	NA	NA	NA	NA	NA	chrX	NA	chrX
Microcebus_murinus	NW_017968396.1	3146	NA	NA	NA	NA	NA	NA	NA	NA	NA	chrX	NA	chrX
Microcebus_murinus	NW_017968397.1	3132	NA	NA	NA	NA	NA	NA	NA	NA	NA	chrX	NA	chrX
Microcebus_murinus	NW_017968398.1	2988	NA	NA	NA	NA	NA	NA	NA	NA	NA	chrX	NA	chrX
Microcebus_murinus	NW_017968399.1	2973	NA	NA	NA	NA	NA	NA	NA	NA	NA	chrX	NA	chrX
Microcebus_murinus	NW_017968400.1	2967	NA	NA	NA	NA	NA	NA	NA	NA	NA	chrX	NA	chrX
Microcebus_murinus	NW_017968401.1	2949	NA	NA	NA	NA	NA	NA	NA	NA	NA	chrX	NA	chrX
Microcebus_murinus	NW_017968402.1	2949	NA	NA	NA	NA	NA	NA	NA	NA	NA	chrX	NA	chrX
Microcebus_murinus	NW_017968403.1	2942	NA	NA	NA	NA	NA	NA	NA	NA	NA	chrX	NA	chrX
Microcebus_murinus	NW_017968407.1	2933	NA	NA	NA	NA	NA	NA	NA	NA	NA	chrX	NA	chrX
Microcebus_murinus	NW_017968404.1	2932	NA	NA	NA	NA	NA	NA	NA	NA	NA	chrX	NA	chrX
Microcebus_murinus	NW_017968405.1	2895	NA	NA	NA	NA	NA	NA	NA	NA	NA	chrX	NA	chrX
Microcebus_murinus	NW_017968406.1	2868	NA	NA	NA	NA	NA	NA	NA	NA	NA	chrX	NA	chrX
Microcebus_murinus	NW_017968408.1	2812	NA	NA	NA	NA	NA	NA	NA	NA	NA	chrX	NA	chrX
Microcebus_murinus	NW_017968409.1	2804	NA	NA	NA	NA	NA	NA	NA	NA	NA	chrX	NA	chrX
Microcebus_murinus	NW_017968410.1	2774	NA	NA	NA	NA	NA	NA	NA	NA	NA	chrX	NA	chrX
Microcebus_murinus	NW_017968411.1	2669	NA	NA	NA	NA	NA	NA	NA	NA	NA	chrX	NA	chrX
Microcebus_murinus	NW_017968412.1	2663	NA	NA	NA	NA	NA	NA	NA	NA	NA	chrX	NA	chrX
Microcebus_murinus	NW_017968413.1	2614	NA	NA	NA	NA	NA	NA	NA	NA	NA	chrX	NA	chrX
Microcebus_murinus	NW_017968414.1	2611	NA	NA	NA	NA	NA	NA	NA	NA	NA	chrX	NA	chrX
Microcebus_murinus	NW_017968415.1	2584	NA	NA	NA	NA	NA	NA	NA	NA	NA	chrX	NA	chrX
Microcebus_murinus	NW_017968416.1	2540	NA	NA	NA	NA	NA	NA	NA	NA	NA	chrX	NA	chrX
Microcebus_murinus	NW_017968417.1	2516	NA	NA	NA	NA	NA	NA	NA	NA	NA	chrX	NA	chrX
Microcebus_murinus	NW_017968418.1	2493	NA	NA	NA	NA	NA	NA	NA	NA	NA	chrX	NA	chrX
Microcebus_murinus	NW_017968419.1	2474	NA	NA	NA	NA	NA	NA	NA	NA	NA	chrX	NA	chrX
Microcebus_murinus	NW_017968420.1	2452	NA	NA	NA	NA	NA	NA	NA	NA	NA	chrX	NA	chrX
Microcebus_murinus	NW_017968421.1	2448	NA	NA	NA	NA	NA	NA	NA	NA	NA	chrX	NA	chrX
Microcebus_murinus	NW_017968422.1	2441	NA	NA	NA	NA	NA	NA	NA	NA	NA	chrX	NA	chrX
Microcebus_murinus	NW_017968423.1	2366	NA	NA	NA	NA	NA	NA	NA	NA	NA	chrX	NA	chrX
Microcebus_murinus	NW_017968425.1	2348	NA	NA	NA	NA	NA	NA	NA	NA	NA	chrX	NA	chrX
Microcebus_murinus	NW_017968424.1	2347	NA	NA	NA	NA	NA	NA	NA	NA	NA	chrX	NA	chrX
Microcebus_murinus	NW_017968426.1	2332	NA	NA	NA	NA	NA	NA	NA	NA	NA	chrX	NA	chrX
Microcebus_murinus	NW_017968427.1	2309	NA	NA	NA	NA	NA	NA	NA	NA	NA	chrX	NA	chrX
Microcebus_murinus	NW_017968428.1	2281	NA	NA	NA	NA	NA	NA	NA	NA	NA	chrX	NA	chrX
Microcebus_murinus	NW_017968429.1	2265	NA	NA	NA	NA	NA	NA	NA	NA	NA	chrX	NA	chrX
Microcebus_murinus	NW_017968430.1	2237	NA	NA	NA	NA	NA	NA	NA	NA	NA	chrX	NA	chrX
Microcebus_murinus	NW_017968431.1	2180	NA	NA	NA	NA	NA	NA	NA	NA	NA	chrX	NA	chrX
Microcebus_murinus	NW_017968432.1	2117	NA	NA	NA	NA	NA	NA	NA	NA	NA	chrX	NA	chrX
Microcebus_murinus	NW_017968433.1	2113	NA	NA	NA	NA	NA	NA	NA	NA	NA	chrX	NA	chrX
Microcebus_murinus	NW_017968434.1	2093	NA	NA	NA	NA	NA	NA	NA	NA	NA	chrX	NA	chrX
Microcebus_murinus	NW_017968435.1	2083	NA	NA	NA	NA	NA	NA	NA	NA	NA	chrX	NA	chrX
Microcebus_murinus	NW_017968436.1	2014	NA	NA	NA	NA	NA	NA	NA	NA	NA	chrX	NA	chrX
Microcebus_murinus	NW_017968437.1	1964	NA	NA	NA	NA	NA	NA	NA	NA	NA	chrX	NA	chrX
Microcebus_murinus	NW_017968438.1	1949	NA	NA	NA	NA	NA	NA	NA	NA	NA	chrX	NA	chrX
Microcebus_murinus	NW_017968439.1	1944	NA	NA	NA	NA	NA	NA	NA	NA	NA	chrX	NA	chrX
Microcebus_murinus	NW_017968440.1	1922	NA	NA	NA	NA	NA	NA	NA	NA	NA	chrX	NA	chrX
Microcebus_murinus	NW_017968441.1	1910	NA	NA	NA	NA	NA	NA	NA	NA	NA	chrX	NA	chrX
Microcebus_murinus	NW_017968442.1	1901	NA	NA	NA	NA	NA	NA	NA	NA	NA	chrX	NA	chrX
Microcebus_murinus	NW_017968443.1	1892	NA	NA	NA	NA	NA	NA	NA	NA	NA	chrX	NA	chrX
Microcebus_murinus	NW_017968444.1	1889	NA	NA	NA	NA	NA	NA	NA	NA	NA	chrX	NA	chrX
Microcebus_murinus	NW_017968445.1	1881	NA	NA	NA	NA	NA	NA	NA	NA	NA	chrX	NA	chrX
Microcebus_murinus	NW_017968446.1	1871	NA	NA	NA	NA	NA	NA	NA	NA	NA	chrX	NA	chrX
Microcebus_murinus	NW_017968447.1	1858	NA	NA	NA	NA	NA	NA	NA	NA	NA	chrX	NA	chrX
Microcebus_murinus	NW_017968448.1	1830	NA	NA	NA	NA	NA	NA	NA	NA	NA	chrX	NA	chrX
Microcebus_murinus	NW_017968449.1	1819	NA	NA	NA	NA	NA	NA	NA	NA	NA	chrX	NA	chrX
Microcebus_murinus	NW_017968450.1	1756	NA	NA	NA	NA	NA	NA	NA	NA	NA	chrX	NA	chrX
Microcebus_murinus	NW_017968451.1	1746	NA	NA	NA	NA	NA	NA	NA	NA	NA	chrX	NA	chrX
Microcebus_murinus	NW_017968452.1	1737	NA	NA	NA	NA	NA	NA	NA	NA	NA	chrX	NA	chrX
Microcebus_murinus	NW_017968453.1	1737	NA	NA	NA	NA	NA	NA	NA	NA	NA	chrX	NA	chrX
Microcebus_murinus	NW_017968454.1	1710	NA	NA	NA	NA	NA	NA	NA	NA	NA	chrX	NA	chrX
Microcebus_murinus	NW_017968455.1	1681	NA	NA	NA	NA	NA	NA	NA	NA	NA	chrX	NA	chrX
Microcebus_murinus	NW_017968457.1	1666	NA	NA	NA	NA	NA	NA	NA	NA	NA	chrX	NA	chrX
Microcebus_murinus	NW_017968456.1	1663	NA	NA	NA	NA	NA	NA	NA	NA	NA	chrX	NA	chrX
Microcebus_murinus	NW_017968458.1	1650	NA	NA	NA	NA	NA	NA	NA	NA	NA	chrX	NA	chrX
Microcebus_murinus	NW_017968459.1	1635	NA	NA	NA	NA	NA	NA	NA	NA	NA	chrX	NA	chrX
Microcebus_murinus	NW_017968460.1	1618	NA	NA	NA	NA	NA	NA	NA	NA	NA	chrX	NA	chrX
Microcebus_murinus	NW_017968461.1	1609	NA	NA	NA	NA	NA	NA	NA	NA	NA	chrX	NA	chrX
Microcebus_murinus	NW_017968462.1	1562	NA	NA	NA	NA	NA	NA	NA	NA	NA	chrX	NA	chrX
Microcebus_murinus	NW_017968463.1	1544	NA	NA	NA	NA	NA	NA	NA	NA	NA	chrX	NA	chrX
Microcebus_murinus	NW_017968464.1	1506	NA	NA	NA	NA	NA	NA	NA	NA	NA	chrX	NA	chrX
Microcebus_murinus	NW_017968465.1	1502	NA	NA	NA	NA	NA	NA	NA	NA	NA	chrX	NA	chrX
Microcebus_murinus	NW_017968466.1	1500	NA	NA	NA	NA	NA	NA	NA	NA	NA	chrX	NA	chrX
Microcebus_murinus	NW_017968467.1	1481	NA	NA	NA	NA	NA	NA	NA	NA	NA	chrX	NA	chrX
Microcebus_murinus	NW_017968468.1	1472	NA	NA	NA	NA	NA	NA	NA	NA	NA	chrX	NA	chrX
Microcebus_murinus	NW_017968469.1	1453	NA	NA	NA	NA	NA	NA	NA	NA	NA	chrX	NA	chrX
Microcebus_murinus	NW_017968470.1	1452	NA	NA	NA	NA	NA	NA	NA	NA	NA	chrX	NA	chrX
Microcebus_murinus	NW_017968471.1	1451	NA	NA	NA	NA	NA	NA	NA	NA	NA	chrX	NA	chrX
Microcebus_murinus	NW_017968472.1	1446	NA	NA	NA	NA	NA	NA	NA	NA	NA	chrX	NA	chrX
Microcebus_murinus	NW_017968473.1	1431	NA	NA	NA	NA	NA	NA	NA	NA	NA	chrX	NA	chrX
Microcebus_murinus	NW_017968474.1	1424	NA	NA	NA	NA	NA	NA	NA	NA	NA	chrX	NA	chrX
Microcebus_murinus	NW_017968475.1	1423	NA	NA	NA	NA	NA	NA	NA	NA	NA	chrX	NA	chrX
Microcebus_murinus	NW_017968476.1	1403	NA	NA	NA	NA	NA	NA	NA	NA	NA	chrX	NA	chrX
Microcebus_murinus	NW_017968477.1	1402	NA	NA	NA	NA	NA	NA	NA	NA	NA	chrX	NA	chrX
Microcebus_murinus	NW_017968478.1	1402	NA	NA	NA	NA	NA	NA	NA	NA	NA	chrX	NA	chrX
Microcebus_murinus	NW_017968479.1	1396	NA	NA	NA	NA	NA	NA	NA	NA	NA	chrX	NA	chrX
Microcebus_murinus	NW_017968480.1	1380	NA	NA	NA	NA	NA	NA	NA	NA	NA	chrX	NA	chrX
Microcebus_murinus	NW_017968481.1	1361	NA	NA	NA	NA	NA	NA	NA	NA	NA	chrX	NA	chrX
Microcebus_murinus	NW_017968482.1	1359	NA	NA	NA	NA	NA	NA	NA	NA	NA	chrX	NA	chrX
Microcebus_murinus	NW_017968483.1	1357	NA	NA	NA	NA	NA	NA	NA	NA	NA	chrX	NA	chrX
Microcebus_murinus	NW_017968484.1	1331	NA	NA	NA	NA	NA	NA	NA	NA	NA	chrX	NA	chrX
Microcebus_murinus	NW_017968485.1	1323	NA	NA	NA	NA	NA	NA	NA	NA	NA	chrX	NA	chrX
Microcebus_murinus	NW_017968486.1	1315	NA	NA	NA	NA	NA	NA	NA	NA	NA	chrX	NA	chrX
Microcebus_murinus	NW_017968487.1	1303	NA	NA	NA	NA	NA	NA	NA	NA	NA	chrX	NA	chrX
Microcebus_murinus	NW_017968488.1	1299	NA	NA	NA	NA	NA	NA	NA	NA	NA	chrX	NA	chrX
Microcebus_murinus	NW_017968489.1	1286	NA	NA	NA	NA	NA	NA	NA	NA	NA	chrX	NA	chrX
Microcebus_murinus	NW_017968490.1	1276	NA	NA	NA	NA	NA	NA	NA	NA	NA	chrX	NA	chrX
Microcebus_murinus	NW_017968491.1	1267	NA	NA	NA	NA	NA	NA	NA	NA	NA	chrX	NA	chrX
Microcebus_murinus	NW_017968492.1	1265	NA	NA	NA	NA	NA	NA	NA	NA	NA	chrX	NA	chrX
Microcebus_murinus	NW_017968493.1	1264	NA	NA	NA	NA	NA	NA	NA	NA	NA	chrX	NA	chrX
Microcebus_murinus	NW_017968494.1	1245	NA	NA	NA	NA	NA	NA	NA	NA	NA	chrX	NA	chrX
Microcebus_murinus	NW_017968495.1	1237	NA	NA	NA	NA	NA	NA	NA	NA	NA	chrX	NA	chrX
Microcebus_murinus	NW_017968496.1	1230	NA	NA	NA	NA	NA	NA	NA	NA	NA	chrX	NA	chrX
Microcebus_murinus	NW_017968497.1	1224	NA	NA	NA	NA	NA	NA	NA	NA	NA	chrX	NA	chrX
Microcebus_murinus	NW_017968498.1	1222	NA	NA	NA	NA	NA	NA	NA	NA	NA	chrX	NA	chrX
Microcebus_murinus	NW_017968499.1	1220	NA	NA	NA	NA	NA	NA	NA	NA	NA	chrX	NA	chrX
Microcebus_murinus	NW_017968500.1	1211	NA	NA	NA	NA	NA	NA	NA	NA	NA	chrX	NA	chrX
Microcebus_murinus	NW_017968501.1	1210	NA	NA	NA	NA	NA	NA	NA	NA	NA	chrX	NA	chrX
Microcebus_murinus	NW_017968502.1	1200	NA	NA	NA	NA	NA	NA	NA	NA	NA	chrX	NA	chrX
Microcebus_murinus	NW_017968503.1	1198	NA	NA	NA	NA	NA	NA	NA	NA	NA	chrX	NA	chrX
Microcebus_murinus	NW_017968504.1	1188	NA	NA	NA	NA	NA	NA	NA	NA	NA	chrX	NA	chrX
Microcebus_murinus	NW_017968505.1	1182	NA	NA	NA	NA	NA	NA	NA	NA	NA	chrX	NA	chrX
Microcebus_murinus	NW_017968506.1	1173	NA	NA	NA	NA	NA	NA	NA	NA	NA	chrX	NA	chrX
Microcebus_murinus	NW_017968507.1	1173	NA	NA	NA	NA	NA	NA	NA	NA	NA	chrX	NA	chrX
Microcebus_murinus	NW_017968508.1	1171	NA	NA	NA	NA	NA	NA	NA	NA	NA	chrX	NA	chrX
Microcebus_murinus	NW_017968509.1	1170	NA	NA	NA	NA	NA	NA	NA	NA	NA	chrX	NA	chrX
Microcebus_murinus	NW_017968510.1	1170	NA	NA	NA	NA	NA	NA	NA	NA	NA	chrX	NA	chrX
Microcebus_murinus	NW_017968511.1	1169	NA	NA	NA	NA	NA	NA	NA	NA	NA	chrX	NA	chrX
Microcebus_murinus	NW_017968512.1	1147	NA	NA	NA	NA	NA	NA	NA	NA	NA	chrX	NA	chrX
Microcebus_murinus	NW_017968513.1	1143	NA	NA	NA	NA	NA	NA	NA	NA	NA	chrX	NA	chrX
Microcebus_murinus	NW_017968514.1	1124	NA	NA	NA	NA	NA	NA	NA	NA	NA	chrX	NA	chrX
Microcebus_murinus	NW_017968515.1	1114	NA	NA	NA	NA	NA	NA	NA	NA	NA	chrX	NA	chrX
Microcebus_murinus	NW_017968516.1	1114	NA	NA	NA	NA	NA	NA	NA	NA	NA	chrX	NA	chrX
Microcebus_murinus	NW_017968517.1	1039	NA	NA	NA	NA	NA	NA	NA	NA	NA	chrX	NA	chrX
Miopithecus_talapoin	CM052597.1	133836190	120256799	0.8985	TRUE	1	1	1.022	0.5341	0.9929	0.993	NA	chrX	chrX
Miopithecus_talapoin	JAPYXX010000028.1	8666118	1499218	0.173	FALSE	1	1	1.5058	0.6057	0.0589	0.9909	NA	chrY	chrY
Nasalis_larvatus	CM106344.1	167563589	127219200	0.7592	TRUE	1	1	0.9893	0.5312	0.9665	0.9784	NA	chrX	chrX
Nomascus_leucogenys	NC_044406.1	140746522	132021524	0.938	TRUE	3	4	0.9896	0.5279	0.9864	0.9841	chrX	chrX	chrX
Nycticebus_coucang	NC_069804.1	187328519	57315550	0.306	TRUE	11	10	0.9945	0.567	0.9871	0.9664	chrX	chrX	chrX
Nycticebus_coucang	NC_069805.1	35646755	189580	0.0053	FALSE	11	10	2.3955	2.3843	0.7633	0.8708	chrY	chrY	chrY
Otolemur_crassicaudatus	HiC_scaffold_1	133865904	55051132	0.4112	TRUE	8	6	1.0108	0.6202	0.9752	0.9568	NA	chrX	chrX
Pan_paniscus	NC_073272.2	160241051	156717832	0.978	TRUE	13	4	1.0074	0.5433	0.9915	0.9909	chrX	chrX	chrX
Pan_paniscus	NC_073273.2	46954669	5442908	0.1159	FALSE	13	4	0.4585	0.5768	0.0794	0.942	chrY	chrY	chrY
Pan_troglodytes	NC_072421.2	153896354	156011022	1.0137	TRUE	77	62	0.9713	0.5198	0.9976	0.9954	chrX	chrX	chrX
Pan_troglodytes	NC_072422.2	36447294	5703444	0.1565	FALSE	77	62	0.4247	0.5355	0.0981	0.9283	chrY	chrY	chrY
Papio_anubis	NC_044996.1	142711496	123054318	0.8623	TRUE	121	150	0.9922	0.5299	0.9674	0.9664	chrX	chrX	chrX
Papio_anubis	NC_044997.1	8309886	2251113	0.2709	FALSE	121	150	1.0962	0.6606	0.159	0.9402	chrY	chrY	chrY
Piliocolobus_tephrosceles	NC_045445.1	124784683	96027153	0.7695	TRUE	0	4	NA	0.5373	NA	0.9008	NA	chrX	chrX
Piliocolobus_tephrosceles	NC_045455.1	95246109	87275	9e-04	NA	NA	NA	NA	NA	NA	NA	chrX	NA	chrA
Piliocolobus_tephrosceles	NC_045456.1	26487807	19174434	0.7239	FALSE	0	4	NA	0.6576	NA	0.8927	chrY	chrY	chrY
Pithecia_pithecia	CM052647.1	129401585	102535625	0.7924	TRUE	32	26	1.0096	0.5627	0.9649	0.9622	NA	chrX	chrX
Plecturocebus_cupreus	CM080837.1	137505135	103978181	0.7562	TRUE	20	18	1.0183	0.5764	0.9733	0.9856	chrX	chrX	chrX
Pongo_abelii	NC_072008.2	162586321	148287267	0.9121	TRUE	15	9	1.0253	0.5526	0.995	0.9945	chrX	chrX	chrX
Pongo_abelii	NC_072009.2	67827326	4950099	0.073	FALSE	15	9	0.5734	0.6066	0.1318	0.9479	chrY	chrY	chrY
Pongo_pygmaeus	NC_072396.2	160969493	148491085	0.9225	TRUE	12	8	0.9995	0.5258	0.9959	0.9965	chrX	chrX	chrX
Pongo_pygmaeus	NC_072397.2	49419398	4911156	0.0994	FALSE	12	8	0.422	0.5418	0.1456	0.988	chrY	chrY	chrY
Propithecus_coquereli	HiC_scaffold_2	136907694	58568006	0.4278	TRUE	15	18	1.0644	0.6249	0.7811	0.7837	NA	chrX	chrX
Rhinopithecus_roxellana	NC_044555.1	154578354	122549065	0.7928	TRUE	47	49	0.9791	0.5382	0.9903	0.9772	NA	chrX	chrX
Rhinopithecus_roxellana	NC_044570.1	15569616	2663920	0.1711	FALSE	47	49	1.7144	1.1702	0.3073	0.8973	NA	chrY	chrY
Saguinus_oedipus	CM063191.1	148490209	104045516	0.7007	TRUE	8	12	0.9714	0.5756	0.9806	0.9717	chrX	chrX	chrX
Saguinus_oedipus	JASSZA010000047.1	11491788	1051622	0.0915	FALSE	8	12	0.3008	0.7434	0.1975	0.5442	NA	chrY	chrY
Saguinus_oedipus	JASSZA010000030.1	4140405	NA	NA	FALSE	8	12	0.1786	0.6184	0.1161	0.5521	NA	chrY	chrY
Saguinus_oedipus	JASSZA010000040.1	4087349	649873	0.159	FALSE	8	12	0.3314	1.3053	0.4043	0.7657	NA	chrY	chrY
Saguinus_oedipus	JASSZA010000051.1	3592229	505207	0.1406	FALSE	8	12	0.2161	0.4245	0.2651	0.5206	NA	chrY	chrY
Saguinus_oedipus	JASSZA010000046.1	2493896	123715	0.0496	FALSE	8	12	0.6768	0.5703	0.2559	0.5871	NA	chrY	chrY
Saguinus_oedipus	JASSZA010000036.1	1969026	NA	NA	FALSE	8	12	0.1602	0.4262	0.0958	0.5161	NA	chrY	chrY
Saguinus_oedipus	JASSZA010000044.1	1916129	NA	NA	FALSE	8	12	0.1864	0.4476	0.1028	0.5466	NA	chrY	chrY
Saguinus_oedipus	JASSZA010000048.1	1331643	NA	NA	FALSE	8	12	0.1899	0.4364	0.1017	0.5576	NA	chrY	chrY
Saguinus_oedipus	JASSZA010000341.1	1266597	NA	NA	FALSE	8	12	0.1443	0.3579	0.089	0.4952	NA	chrY	chrY
Saguinus_oedipus	JASSZA010000039.1	1025255	NA	NA	FALSE	8	12	0.1499	0.4582	0.1073	0.5569	NA	chrY	chrY
Saimiri_boliviensis	NW_024100929.1	80614091	59530981	0.7385	TRUE	12	23	1.0086	0.5392	0.9941	0.9892	NA	chrX	chrX
Saimiri_boliviensis	NW_024100959.1	55047559	43773709	0.7952	FALSE	12	23	1.0023	0.5457	0.9951	0.9913	NA	chrX	chrX
Sapajus_apella	NW_022436957.1	32482629	27233501	0.8384	TRUE	12	16	1.0005	0.5201	0.9894	0.9939	NA	chrX	chrX
Sapajus_apella	NW_022437013.1	10958534	8947037	0.8164	FALSE	12	16	0.9948	0.5168	0.9849	0.9907	NA	chrX	chrX
Sapajus_apella	NW_022437015.1	10532236	5802161	0.5509	FALSE	12	16	0.9951	0.5279	0.9661	0.9753	NA	chrX	chrX
Sapajus_apella	NW_022437031.1	8589048	5209899	0.6066	FALSE	12	16	1.0138	0.5358	0.9763	0.9841	NA	chrX	chrX
Sapajus_apella	NW_022437033.1	8242956	6378097	0.7738	FALSE	12	16	0.9894	0.5158	0.9828	0.9886	NA	chrX	chrX
Sapajus_apella	NW_022437038.1	7884080	6036816	0.7657	FALSE	12	16	0.9934	0.5183	0.9929	0.9964	NA	chrX	chrX
Sapajus_apella	NW_022437042.1	7471624	5565788	0.7449	FALSE	12	16	0.9861	0.5206	0.984	0.9919	NA	chrX	chrX
Sapajus_apella	NW_022437043.1	7417720	6108682	0.8235	FALSE	12	16	0.9988	0.5367	0.9903	0.9943	NA	chrX	chrX
Sapajus_apella	NW_022437044.1	7025567	4993394	0.7107	FALSE	12	16	0.9781	0.5087	0.9834	0.9889	NA	chrX	chrX
Sapajus_apella	NW_022437055.1	5659320	4802654	0.8486	FALSE	12	16	0.9953	0.5201	0.9969	0.9989	NA	chrX	chrX
Sapajus_apella	NW_022437065.1	4545493	3945033	0.8679	FALSE	12	16	1.0084	0.5373	0.9926	0.996	NA	chrX	chrX
Sapajus_apella	NW_022437081.1	3271946	2667583	0.8153	FALSE	12	16	0.9977	0.5169	0.9799	0.9827	NA	chrX	chrX
Sapajus_apella	NW_022437082.1	3198774	2698491	0.8436	FALSE	12	16	1.0371	0.544	0.9947	0.9978	NA	chrX	chrX
Sapajus_apella	NW_022437085.1	2940088	2112127	0.7184	FALSE	12	16	0.9829	0.5089	0.9917	0.9953	NA	chrX	chrX
Sapajus_apella	NW_022437089.1	2670696	1876176	0.7025	FALSE	12	16	1.0182	0.5523	0.9624	0.9649	NA	chrX	chrX
Sapajus_apella	NW_022437094.1	2587197	831812	0.3215	FALSE	12	16	0.9927	0.5669	0.9323	0.973	NA	chrX	chrX
Sapajus_apella	NW_022437104.1	2436507	1817097	0.7458	FALSE	12	16	0.9905	0.5382	0.9684	0.9728	NA	chrX	chrX
Sapajus_apella	NW_022437116.1	1604934	1367355	0.852	FALSE	12	16	0.986	0.5083	0.9913	0.9959	NA	chrX	chrX
Sapajus_apella	NW_022437119.1	1548261	1254466	0.8102	FALSE	12	16	1.0039	0.5198	0.9817	0.9822	NA	chrX	chrX
Sapajus_apella	NW_022437131.1	1192522	978178	0.8203	FALSE	12	16	0.9913	0.5311	0.9851	0.9866	NA	chrX	chrX
Symphalangus_syndactylus	NC_072447.2	165573899	133189787	0.8044	TRUE	2	3	0.9615	0.5777	0.9966	0.9945	chrX	chrX	chrX
Symphalangus_syndactylus	NC_072448.2	29938336	3100200	0.1036	FALSE	2	3	0.9272	1.0537	0.4017	0.9374	chrY	chrY	chrY
Theropithecus_gelada	NC_037689.1	153451627	125121267	0.8154	TRUE	23	22	0.9753	0.5336	0.9553	0.9492	chrX	chrX	chrX
Trachypithecus_francoisi	NW_022681471.1	130977661	107611160	0.8216	TRUE	22	40	0.9305	0.4989	0.9792	0.9703	NA	chrX	chrX
Trachypithecus_francoisi	NW_022681432.1	6072747	4389459	0.7228	FALSE	22	40	0.9183	0.5061	0.9717	0.9528	NA	chrX	chrX
Trachypithecus_francoisi	NW_022681445.1	3153827	2839397	0.9003	FALSE	22	40	0.9595	0.5151	0.9935	0.9887	NA	chrX	chrX
Trachypithecus_francoisi	NW_022681437.1	1950806	1642979	0.8422	FALSE	22	40	0.9386	0.507	0.9897	0.9814	NA	chrX	chrX
Trachypithecus_francoisi	NW_022680461.1	1303393	1071716	0.8223	FALSE	22	40	0.9671	0.524	0.9936	0.9863	NA	chrX	chrX
Trachypithecus_francoisi	NW_022680465.1	1069231	904357	0.8458	FALSE	22	40	0.9429	0.5108	0.9845	0.9801	NA	chrX	chrX
Trachypithecus_francoisi	NW_022680469.1	1129610	139494	0.1235	FALSE	22	40	0.4087	0.4808	0.0852	0.9264	NA	chrY	chrY
Varecia_variegata	CM052457.1	95448993	55691058	0.5835	TRUE	2	4	1.0153	0.5646	0.9677	0.9873	NA	chrX	chrX
