## Supplementary Table S2 for "A Curated Genome-Scale Nucleotide Diversity Panel of Non-Human Primates"

REFERENCE_SPECIES	REFERENCE_NAME	GENBANK_ID	REFERENCE_FTP
Allenopithecus_nigroviridis	Allenopithecus_nigroviridis_HiC	Allenopithecus_nigroviridis_HiC	https://dnazoo.s3.wasabisys.com/Allenopithecus_nigroviridis/Allenopithecus_nigroviridis_HiC.fasta.gz
Aotus_nancymaae	86718_ANA_hifiasm-v0.15.2.pri	GCA_030222135.1	https://ftp.ncbi.nlm.nih.gov/genomes/all/GCF/030/222/135/GCF_030222135.1_86718_ANA_hifiasm-v0.15.2.pri/GCF_030222135.1_86718_ANA_hifiasm-v0.15.2.pri_genomic.fna.gz
Ateles_hybridus	ORGONE_01	GCA_916098195.1	https://ftp.ncbi.nlm.nih.gov/genomes/all/GCA/916/098/195/GCA_916098195.1_ORGONE_01/GCA_916098195.1_ORGONE_01_genomic.fna.gz
Callimico_goeldii	Callimico_goeldii_HiC	Callimico_goeldii_HiC	https://dnazoo.s3.wasabisys.com/Callimico_goeldii/Callimico_goeldii_HiC.fasta.gz
Callithrix_jacchus	mCalJa1.2.pat.X	GCA_011100555.2	https://ftp.ncbi.nlm.nih.gov/genomes/all/GCF/011/100/555/GCF_011100555.1_mCalJa1.2.pat.X/GCF_011100555.1_mCalJa1.2.pat.X_genomic.fna.gz
Cephalopachus_bancanus	ASM2725705v1	GCA_027257055.1	https://ftp.ncbi.nlm.nih.gov/genomes/all/GCA/027/257/055/GCA_027257055.1_ASM2725705v1/GCA_027257055.1_ASM2725705v1_genomic.fna.gz
Cercopithecus_mitis	Cercopithecus_mitis_HiC	GCA_028627265.1	https://ftp.ncbi.nlm.nih.gov/genomes/all/GCA/028/627/265/GCA_028627265.1_Cercopithecus_mitis_HiC/GCA_028627265.1_Cercopithecus_mitis_HiC_genomic.fna.gz
Cheirogaleus_medius	ASM808673v1	GCA_008086735.1	https://ftp.ncbi.nlm.nih.gov/genomes/all/GCA/008/086/735/GCA_008086735.1_ASM808673v1/GCA_008086735.1_ASM808673v1_genomic.fna.gz
Chlorocebus_sabaeus	mChlSab1.0.hap1	GCA_047675955.1	https://ftp.ncbi.nlm.nih.gov/genomes/all/GCF/047/675/955/GCF_047675955.1_mChlSab1.0.hap1/GCF_047675955.1_mChlSab1.0.hap1_genomic.fna.gz
Colobus_guereza	ASM3024704v1	GCA_030247045.1	https://ftp.ncbi.nlm.nih.gov/genomes/all/GCA/030/247/045/GCA_030247045.1_ASM3024704v1/GCA_030247045.1_ASM3024704v1_genomic.fna.gz
Daubentonia_madagascariensis	DMad_hybrid	GCA_044048945.1	https://ftp.ncbi.nlm.nih.gov/genomes/all/GCA/044/048/945/GCA_044048945.1_DMad_hybrid/GCA_044048945.1_DMad_hybrid_genomic.fna.gz
Eulemur_flavifrons	Eflavifronsk33QCA_HiC	Eflavifronsk33QCA_HiC	https://dnazoo.s3.wasabisys.com/Eulemur_flavifrons/Eflavifronsk33QCA_HiC.fasta.gz
Eulemur_mongoz	Eulemur_mongoz_HiC	GCA_028534055.1	https://ftp.ncbi.nlm.nih.gov/genomes/all/GCA/028/534/055/GCA_028534055.1_Eulemur_mongoz_HiC/GCA_028534055.1_Eulemur_mongoz_HiC_genomic.fna.gz
Eulemur_rufifrons	OSU_ERuf_1	GCA_041146395.1	https://ftp.ncbi.nlm.nih.gov/genomes/all/GCF/041/146/395/GCF_041146395.1_OSU_ERuf_1/GCF_041146395.1_OSU_ERuf_1_genomic.fna.gz
Gorilla_gorilla	NHGRI_mGorGor1-v2.0_pri	GCA_029281585.2	https://ftp.ncbi.nlm.nih.gov/genomes/all/GCF/029/281/585/GCF_029281585.2_NHGRI_mGorGor1-v2.0_pri/GCF_029281585.2_NHGRI_mGorGor1-v2.0_pri_genomic.fna.gz
Homo_sapiens	T2T-CHM13v2.0	GCA_009914755.4	https://ftp.ncbi.nlm.nih.gov/genomes/all/GCF/009/914/755/GCF_009914755.1_T2T-CHM13v2.0/GCF_009914755.1_T2T-CHM13v2.0_genomic.fna.gz
Hoolock_leuconedys	UCONN_HLeu1	GCA_047372625.1	https://ftp.ncbi.nlm.nih.gov/genomes/all/GCA/047/372/625/GCA_047372625.1_UCONN_HLeu1/GCA_047372625.1_UCONN_HLeu1_genomic.fna.gz
Hylobates_pileatus	ASM2149846v1	GCA_021498465.1	https://ftp.ncbi.nlm.nih.gov/genomes/all/GCA/021/498/465/GCA_021498465.1_ASM2149846v1/GCA_021498465.1_ASM2149846v1_genomic.fna.gz
Lemur_catta	mLemCat1.pri	GCA_020740605.1	https://ftp.ncbi.nlm.nih.gov/genomes/all/GCF/020/740/605/GCF_020740605.2_mLemCat1.pri/GCF_020740605.2_mLemCat1.pri_genomic.fna.gz
Leontopithecus_rosalia	Leontopithecus_rosalia_HiC	Leontopithecus_rosalia_HiC	https://dnazoo.s3.wasabisys.com/Leontopithecus_rosalia/Leontopithecus_rosalia_HiC.fasta.gz
Macaca_fascicularis	T2T-MFA8v1.1	GCA_037993035.2	https://ftp.ncbi.nlm.nih.gov/genomes/all/GCA/037/993/035/GCA_037993035.2_T2T-MFA8v1.1/GCA_037993035.2_T2T-MFA8v1.1_genomic.fna.gz
Macaca_mulatta	Mmul_10	GCA_003339765.3	https://ftp.ncbi.nlm.nih.gov/genomes/all/GCF/003/339/765/GCF_003339765.1_Mmul_10/GCF_003339765.1_Mmul_10_genomic.fna.gz
Macaca_nemestrina	mMacNem.hap1	GCA_043159975.1	https://ftp.ncbi.nlm.nih.gov/genomes/all/GCF/043/159/975/GCF_043159975.1_mMacNem.hap1/GCF_043159975.1_mMacNem.hap1_genomic.fna.gz
Macaca_thibetana_thibetana	ASM2454274v1	GCA_024542745.1	https://ftp.ncbi.nlm.nih.gov/genomes/all/GCF/024/542/745/GCF_024542745.1_ASM2454274v1/GCF_024542745.1_ASM2454274v1_genomic.fna.gz
Mandrillus_sphinx	BGI_mandrill_1.0_HiC	BGI_mandrill_1.0_HiC	https://dnazoo.s3.wasabisys.com/Mandrillus_sphinx/BGI_mandrill_1.0_HiC.fasta.gz
Microcebus_murinus	Mmur_3.0	GCA_000165445.3	https://ftp.ncbi.nlm.nih.gov/genomes/all/GCF/000/165/445/GCF_000165445.2_Mmur_3.0/GCF_000165445.2_Mmur_3.0_genomic.fna.gz
Miopithecus_talapoin	Miopithecus_talapoin_HiC	GCA_028551445.1	https://ftp.ncbi.nlm.nih.gov/genomes/all/GCA/028/551/445/GCA_028551445.1_Miopithecus_talapoin_HiC/GCA_028551445.1_Miopithecus_talapoin_HiC_genomic.fna.gz
Nasalis_larvatus	ASM4783464v1	GCA_047834645.1	https://ftp.ncbi.nlm.nih.gov/genomes/all/GCA/047/834/645/GCA_047834645.1_ASM4783464v1/GCA_047834645.1_ASM4783464v1_genomic.fna.gz
Nomascus_leucogenys	Asia_NLE_v1	GCA_006542625.1	https://ftp.ncbi.nlm.nih.gov/genomes/all/GCF/006/542/625/GCF_006542625.1_Asia_NLE_v1/GCF_006542625.1_Asia_NLE_v1_genomic.fna.gz
Nycticebus_coucang	mNycCou1.pri	GCA_027406575.1	https://ftp.ncbi.nlm.nih.gov/genomes/all/GCF/027/406/575/GCF_027406575.1_mNycCou1.pri/GCF_027406575.1_mNycCou1.pri_genomic.fna.gz
Otolemur_crassicaudatus	Otolemur_crassicaudatus_HiC	Otolemur_crassicaudatus_HiC	https://dnazoo.s3.wasabisys.com/Otolemur_crassicaudatus/Otolemur_crassicaudatus_HiC.fasta.gz
Pan_paniscus	NHGRI_mPanPan1-v2.0_pri	GCA_029289425.2	https://ftp.ncbi.nlm.nih.gov/genomes/all/GCF/029/289/425/GCF_029289425.2_NHGRI_mPanPan1-v2.0_pri/GCF_029289425.2_NHGRI_mPanPan1-v2.0_pri_genomic.fna.gz
Pan_troglodytes	NHGRI_mPanTro3-v2.0_pri	GCA_028858775.2	https://ftp.ncbi.nlm.nih.gov/genomes/all/GCF/028/858/775/GCF_028858775.2_NHGRI_mPanTro3-v2.0_pri/GCF_028858775.2_NHGRI_mPanTro3-v2.0_pri_genomic.fna.gz
Papio_anubis	Panubis1.0	GCA_008728515.1	https://ftp.ncbi.nlm.nih.gov/genomes/all/GCF/008/728/515/GCF_008728515.1_Panubis1.0/GCF_008728515.1_Panubis1.0_genomic.fna.gz
Piliocolobus_tephrosceles	ASM277652v5	GCA_002776525.5	https://ftp.ncbi.nlm.nih.gov/genomes/all/GCF/002/776/525/GCF_002776525.5_ASM277652v5/GCF_002776525.5_ASM277652v5_genomic.fna.gz
Pithecia_pithecia	Pithecia_pithecia_HiC	GCA_028551515.1	https://ftp.ncbi.nlm.nih.gov/genomes/all/GCA/028/551/515/GCA_028551515.1_Pithecia_pithecia_HiC/GCA_028551515.1_Pithecia_pithecia_HiC_genomic.fna.gz
Plecturocebus_cupreus	PleCup_hybrid	GCA_040437455.1	https://ftp.ncbi.nlm.nih.gov/genomes/all/GCA/040/437/455/GCA_040437455.1_PleCup_hybrid/GCA_040437455.1_PleCup_hybrid_genomic.fna.gz
Pongo_abelii	NHGRI_mPonAbe1-v2.0_pri	GCA_028885655.2	https://ftp.ncbi.nlm.nih.gov/genomes/all/GCF/028/885/655/GCF_028885655.2_NHGRI_mPonAbe1-v2.0_pri/GCF_028885655.2_NHGRI_mPonAbe1-v2.0_pri_genomic.fna.gz
Pongo_pygmaeus	NHGRI_mPonPyg2-v2.0_pri	GCA_028885625.2	https://ftp.ncbi.nlm.nih.gov/genomes/all/GCF/028/885/625/GCF_028885625.2_NHGRI_mPonPyg2-v2.0_pri/GCF_028885625.2_NHGRI_mPonPyg2-v2.0_pri_genomic.fna.gz
Propithecus_coquereli	Pcoq_1.0_HiC	Pcoq_1.0_HiC	https://dnazoo.s3.wasabisys.com/Propithecus_coquereli/Pcoq_1.0_HiC.fasta.gz
Rhinopithecus_roxellana	ASM756505v1	GCA_007565055.1	https://ftp.ncbi.nlm.nih.gov/genomes/all/GCF/007/565/055/GCF_007565055.1_ASM756505v1/GCF_007565055.1_ASM756505v1_genomic.fna.gz
Saguinus_oedipus	ASM3183507v1	GCA_031835075.1	https://ftp.ncbi.nlm.nih.gov/genomes/all/GCA/031/835/075/GCA_031835075.1_ASM3183507v1/GCA_031835075.1_ASM3183507v1_genomic.fna.gz
Saimiri_boliviensis_boliviensis	BCM_Sbol_2.1	GCA_016699345.2	https://ftp.ncbi.nlm.nih.gov/genomes/all/GCF/016/699/345/GCF_016699345.2_BCM_Sbol_2.1/GCF_016699345.2_BCM_Sbol_2.1_genomic.fna.gz
Sapajus_apella	GSC_monkey_1.0	GCA_009761245.1	https://ftp.ncbi.nlm.nih.gov/genomes/all/GCF/009/761/245/GCF_009761245.1_GSC_monkey_1.0/GCF_009761245.1_GSC_monkey_1.0_genomic.fna.gz
Symphalangus_syndactylus	Symphalangus_syndactylus_HiC	GCA_028878055.3	https://ftp.ncbi.nlm.nih.gov/genomes/all/GCF/028/878/055/GCF_028878055.3_NHGRI_mSymSyn1-v2.1_pri/GCF_028878055.3_NHGRI_mSymSyn1-v2.1_pri_genomic.fna.gz
Theropithecus_gelada	Tgel_1.0	GCA_003255815.1	https://ftp.ncbi.nlm.nih.gov/genomes/all/GCF/003/255/815/GCF_003255815.1_Tgel_1.0/GCF_003255815.1_Tgel_1.0_genomic.fna.gz
Trachypithecus_francoisi	Tfra_2.0	GCA_009764315.1	https://ftp.ncbi.nlm.nih.gov/genomes/all/GCF/009/764/315/GCF_009764315.1_Tfra_2.0/GCF_009764315.1_Tfra_2.0_genomic.fna.gz
Varecia_variegata	Varecia_variegata_HiC	GCA_028533085.1	https://ftp.ncbi.nlm.nih.gov/genomes/all/GCA/028/533/085/GCA_028533085.1_Varecia_variegata_HiC/GCA_028533085.1_Varecia_variegata_HiC_genomic.fna.gz
Tupaia_belangeri	TS_3.0	TS_3.0	http://www.treeshrewdb.org/data/TS_3.0_genome.fa.gz
